# Micro-Cm: restrictase-free microbiome-wide chromosome conformation profiling

**DOI:** 10.64898/2026.09.11.750865

**Authors:** Marcos Bermejo-Ruiz, Carolin Wilhelm, Heike Budde, Ruth E. Ley, Alexander V. Tyakht

## Abstract

Mobile genetic elements like plasmids, viruses and transposons can considerably augment the genomic repertoire of individual bacterial members of a complex multi-species microbiome and influence community dynamics. As linking a mobile element to its bacterial host based on metagenome sequencing alone proves challenging, such assays have been augmented with high-throughput chromosome conformation capture (Hi-C). However, the efficacy of Hi-C metagenomics is constrained by the protocol limitations and a lack of ground-truth reference datasets. In order to overcome these limitations, we present Micro-C metagenomics (Micro-Cm) - an adaptation of a superior, restrictase-free Micro-C technique for processing microbiome samples and mapping plasmid-host associations. We validated the developed experimental protocol and bioinformatic workflow on a simulated, defined consortium of diverse gut bacterial species and applied them to a long-read human gut microbiome sample. The proportion of valid reads in the synthetic community was an order of magnitude higher than that observed in multiple Hi-C metagenomic studies. For both samples, we obtained high-quality contact maps, which in the case of the synthetic community revealed fine-scale chromosome interactions. Moreover, successful recovery of plasmid-host interactions in the simulated community validated the method, which we then applied to the real stool sample. Our plasmid-host association analysis in a complex bacterial community successfully identified bacterial hosts for most of the identified complete plasmids. Our results show that Micro-Cm method improves profiling of complex microbiomes, exploration of mobile genetic element dynamics and community-wide, detailed investigation of chromosomal conformation patterns.
