## Supplementary tables for "Micro-Cm: restrictase-free microbiome-wide chromosome conformation profiling"

### Sheet: Supp_Table1
Supplementary table 1 - species and sequences used to build the defined community
Species	DSMZ	Sequences	Length (bp)	ID	48h OD600
Bacteroides fragilis	2151	chromosome	5205140	CR626927.1	1.2
		plasmid 1*	36560	CR626928.1
Prevotella nigrescens	13386	chromosome 1	567798	CP133464.1	1.5
		chromosome 2	2105254	CP133465.1
		plasmid 1**	2630	CP133466.2
		plasmid 2**	2697	CP133467.3
		plasmid 3**	2697	CP133468.4
		plasmid 4**	3815	CP133469.5
Enterococcus faecium	20477	chromosome	2529607	CP118955.1	1.1
		plasmid 1	142622	CP118956.1
Shigella flexneri	4782	chromosome	4659463	CP026788.1	0.85
		plasmid 1	113130	CP026789.1
		plasmid 2	165702	CP026790.1
		plasmid 3***	4110
		plasmid 4***	3179
Collinsella aerofaciens	3979	chromosome	2428218	CP048433.1	1.6
		plasmid 1	23044	CP048434.1
		plasmid 2	4066	CP048435.1
Notes:
* plasmid likely lost during the isolate cultivation; excluded from the analysis.
** plasmid whose sequences were found to be integrated into the hos genome; excluded from the analysis.
** additional plasmids not present in the original reference genome; added to the analysis.

### Sheet: Suppl_Table2
Supplementary table 2 - depth and coverage of the different defined community sequences in the nanpore long reads
Sequence	covbases	coverage	meandepth	meanbaseq	meanmapq
P_nigrescens_chr1	567798	100	1295.27	38.6	59.2
P_nigrescens_chr2	2105254	100	1712.14	38.7	59.9
P_nigrescens_p1	2630	100	113.914	37.7	7.65
P_nigrescens_p2	2697	100	78.0204	38.6	1.29
P_nigrescens_p3	2697	100	73.0649	38.5	0.803
P_nigrescens_p4	3815	100	125.952	37.6	17.4
B_fragilis_chr	5205140	100	1437.68	35.7	59.8
B_fragilis_p1	36560	100	4501.38	36.8	59.9
C_aerofaciens_chr	2428218	100	2734.54	40.1	59.4
C_aerofaciens_p1	23044	100	8409.14	39.3	59.2
C_aerofaciens_p2	4066	100	33510.2	39.8	59.8
S_flexneri_chr	4659463	100	1057.98	40.7	58.8
S_flexneri_p1	113130	100	699.55	38.7	58.5
S_flexneri_p2	165702	100	1514.79	38.8	60
S_flexneri_p3	4110	100	15828.3	40.3	59.6
S_flexneri_p4	3179	100	10567.4	39.9	59.6
E_faecium_chr	2529607	100	3347.56	38.9	59.8
E_faecium_p1	142622	100	2368.19	38.8	59.9

### Sheet: Suppl_Table3
Supplementary table 3 - based on the genes of chromosome 2, specification of the different functions that the genes in the region close to chromosome 1 have (left), compared to the function of the genes in the region distant from chromosome 1 (right)
In the higlighted region			Rest of the chromosome
Subclass	Percentage from total		Subclass	Percentage from total
NA	60.37		NA	74.14
Ribosome biogenesis	7.35		RNA processing and modification	2.75
Central Metabolism	2.74		Central Metabolism	1.67
DNA repair	2.63		Aminoacyl-tRNA-synthetases	1.47
Transposable elements	2.31		DNA repair	1.47
RNA processing and modification	1.98		Translation	1.38
Purines	1.87		Folate and pterines	1.28
Resistance to antibiotics and toxic compounds	1.87		Ribosome biogenesis	1.28
Folate and pterines	1.21		Protein folding	1.18
Translation	1.1		Purines	1.08
Alanine, serine, and glycine	0.99		Gram-Negative (Diderm) cell wall components	0.88
Aminoacyl-tRNA-synthetases	0.99		Resistance to antibiotics and toxic compounds	0.88
Quinone cofactors	0.88		Aromatic amino acids and derivatives	0.69
ATP synthases	0.66		Riboflavin, FMN, FAD	0.69
Biotin	0.66		Fatty acids	0.59
C-1 compound metabolism	0.66		NAD and NADP	0.59
CO2 fixation	0.66		Cell Division	0.49
Fatty acids	0.66		Isoprenoids	0.49
Lipoic acid	0.66		Lysine, threonine, methionine, and cysteine	0.49
NAD and NADP	0.66		Cation transporters	0.39
Arginine; urea cycle, creatine, polyamines	0.55		DNA uptake, competence	0.39
Gram-Negative (Diderm) cell wall components	0.55		Polysaccharides	0.39
Histidine Metabolism	0.55		Pyrimidines	0.39
Protein folding	0.55		Stress Response: Heat/cold shock	0.39
Pyridoxine	0.55		Arginine; urea cycle, creatine, polyamines	0.29
Aromatic amino acids and derivatives	0.44		DNA replication	0.29
DNA recombination	0.44		Electron donating reactions	0.29
DNA uptake, competence	0.44		Monosaccharides	0.29
Transcription	0.44		Pyridoxine	0.29
Capsule and Slime layer	0.33		Stationary phase, Dormancy, Persistence	0.29
Coenzyme A	0.33		ABC transporters	0.2
Protein processing and modification	0.33		Biogenesis of respiratory chain components	0.2
Pyrimidines	0.33		Biotin	0.2
Stress Response	0.33		C-1 compound metabolism	0.2
Stress Response: Heat/cold shock	0.33		Capsule and Slime layer	0.2
Thiamin	0.33		Protein degradation	0.2
Biogenesis of respiratory chain components	0.22		Protein processing and modification	0.2
Lysine, threonine, methionine, and cysteine	0.22		Stress Response	0.2
Monosaccharides	0.22		Stress Response: Osmotic stress	0.2
Phospholipids	0.22		Alanine, serine, and glycine	0.1
Protein degradation	0.22		CO2 fixation	0.1
Stationary phase, Dormancy, Persistence	0.22		DNA recombination	0.1
Uni- Sym- and Antiporters	0.22		Glutamine, glutamate, aspartate, asparagine; ammonia assimilation	0.1
DNA replication	0.11		Histidine Metabolism	0.1
Glutamine, glutamate, aspartate, asparagine; ammonia assimilation	0.11		Peptidoglycan (Bacteria) or other polymers (Archaea)	0.1
Isoprenoids	0.11		Programmed Cell Death and Toxin-antitoxin Systems	0.1
Polysaccharides	0.11		Sphingolipids	0.1
Riboflavin, FMN, FAD	0.11		Tetrapyrroles	0.1
Sphingolipids	0.11		Uni- Sym- and Antiporters	0.1
Sporulation	0.11		Total number of genes:	1017
Total number of genes:	911

### Sheet: Suppl_Table4
Supplementary table 4 - complete table of all the MAGs found in the real stool sample, together with their taxonomic classification, their completeness and their contamination
user_genome	Domain	Phylum	Class	Order	Family	Genus	Species	Completeness	Contamination	Quality
ImputeCC_bin_0032	Bacteria	Firmicutes_A	Clostridia	Lachnospirales	Lachnospiraceae	Roseburia	Roseburia hominis	100	0.66	High-quality
ImputeCC_bin_0051	Bacteria	Firmicutes_A	Clostridia	Oscillospirales	Acutalibacteraceae	Anaeromassilibacillus	Anaeromassilibacillus sp001305115	100	1.28	High-quality
MetaCC_bin_0022_sub	Bacteria	Firmicutes_A	Clostridia	Lachnospirales	Lachnospiraceae	Anaerostipes	Anaerostipes hadrus	100	10.19	Low-quality
MetaCC_bin_0088_sub	Bacteria	Firmicutes_A	Clostridia	Lachnospirales	Lachnospiraceae	Lachnospira	Lachnospira sp900316325	100	8.21	Medium-quality
MetaCC_bin_0116_sub	Bacteria	Firmicutes_A	Clostridia	Lachnospirales	Lachnospiraceae	Acetatifactor	Acetatifactor sp900066565	100	0.77	High-quality
MetaCC_bin_0151	Bacteria	Firmicutes_A	Clostridia	Oscillospirales	Oscillospiraceae	Faecousia	Faecousia sp000435995	100	6.96	Medium-quality
MetaCC_bin_0154	Bacteria	Firmicutes_A	Clostridia	Lachnospirales	Lachnospiraceae	Roseburia	Roseburia inulinivorans	100	3.43	High-quality
MetaCC_bin_0169	Bacteria	Firmicutes_A	Clostridia	Lachnospirales	Lachnospiraceae	CAG-45	CAG-45 sp000438375	100	0.82	High-quality
MetaCC_bin_0177	Bacteria	Firmicutes_A	Clostridia	Oscillospirales	Oscillospiraceae	Onthomonas	Onthomonas sp900752305	100	0.07	High-quality
MetaCC_bin_0191	Bacteria	Firmicutes_A	Clostridia	Lachnospirales	Lachnospiraceae	Agathobacter	Agathobacter rectalis	100	6.2	Medium-quality
maxbin2_bin_005_sub	Bacteria	Firmicutes_A	Clostridia	Oscillospirales	Ruminococcaceae	Ruminococcus_D	Ruminococcus_D bicirculans	100	4.57	High-quality
maxbin2_bin_006	Bacteria	Firmicutes_A	Clostridia	Lachnospirales	Lachnospiraceae	Coprococcus	Coprococcus eutactus_A	100	7.68	Medium-quality
maxbin2_bin_026	Bacteria	Bacteroidota	Bacteroidia	Bacteroidales	Bacteroidaceae	Prevotella	Prevotella sp900552675	100	0.86	High-quality
maxbin2_bin_032_sub	Bacteria	Firmicutes_A	Clostridia	Oscillospirales	Ruminococcaceae	UBA1394	UBA1394 sp900066845	100	1.55	High-quality
maxbin2_bin_037	Bacteria	Firmicutes_A	Clostridia	TANB77	CAG-508	CAG-273	CAG-273 sp000435755	100	3.79	High-quality
semibin2_bin_53	Bacteria	Firmicutes_A	Clostridia	Lachnospirales	Lachnospiraceae	Agathobacter	Agathobacter faecis	100	0.94	High-quality
semibin2_bin_61_sub	Bacteria	Bacteroidota	Bacteroidia	Bacteroidales	Bacteroidaceae	Phocaeicola	Phocaeicola vulgatus	100	4.68	High-quality
ImputeCC_bin_0011	Bacteria	Firmicutes_A	Clostridia	Lachnospirales	Lachnospiraceae	Mediterraneibacter	Mediterraneibacter torques	99.99	1.08	High-quality
ImputeCC_bin_0057	Bacteria	Firmicutes_A	Clostridia	Oscillospirales	Acutalibacteraceae	Ruminococcus_E	Ruminococcus_E bromii_B	99.99	1.76	High-quality
ImputeCC_bin_0082_sub	Bacteria	Firmicutes_A	Clostridia	Lachnospirales	Lachnospiraceae	Dorea_A	Dorea_A longicatena_B	99.99	5.19	Medium-quality
MetaCC_bin_0124	Bacteria	Firmicutes_A	Clostridia	Lachnospirales	Lachnospiraceae	Dorea	Dorea formicigenerans	99.99	0.3	High-quality
MetaCC_bin_0178	Bacteria	Bacteroidota	Bacteroidia	Bacteroidales	Barnesiellaceae	Barnesiella	Barnesiella intestinihominis	99.99	0.17	High-quality
MetaCC_bin_0200	Bacteria	Bacteroidota	Bacteroidia	Bacteroidales	Bacteroidaceae	Bacteroides	Bacteroides cellulosilyticus	99.99	1.92	High-quality
MetaCC_bin_0205	Bacteria	Bacteroidota	Bacteroidia	Bacteroidales	Rikenellaceae	Alistipes_A	Alistipes_A ihumii	99.99	1.88	High-quality
semibin2_bin_33	Bacteria	Firmicutes_A	Clostridia	Lachnospirales	Lachnospiraceae	Eubacterium_F	Eubacterium_F sp003491505	99.99	0.69	High-quality
semibin2_bin_44	Bacteria	Bacteroidota	Bacteroidia	Bacteroidales	Rikenellaceae	Alistipes	Alistipes finegoldii	99.99	0.33	High-quality
ImputeCC_bin_0113	Bacteria	Bacteroidota	Bacteroidia	Bacteroidales	Bacteroidaceae	Bacteroides	Bacteroides caccae	99.98	2.89	High-quality
ImputeCC_bin_0129	Bacteria	Firmicutes_A	Clostridia	Lachnospirales	Lachnospiraceae	Blautia_A	Blautia_A sp900066355	99.98	6.75	Medium-quality
MetaCC_bin_0157_sub	Bacteria	Firmicutes_A	Clostridia	Lachnospirales	Lachnospiraceae	CAG-317	CAG-317 sp000433215	99.98	0.59	High-quality
MetaCC_bin_0161	Bacteria	Bacteroidota	Bacteroidia	Bacteroidales	Tannerellaceae	Parabacteroides	Parabacteroides merdae	99.98	0.72	High-quality
MetaCC_bin_0165	Bacteria	Firmicutes_A	Clostridia	Oscillospirales	Ruminococcaceae	Gemmiger	Gemmiger sp900539695	99.98	0.81	High-quality
MetaCC_bin_0167	Bacteria	Bacteroidota	Bacteroidia	Bacteroidales	Rikenellaceae	Alistipes	Alistipes communis	99.98	1.33	High-quality
MetaCC_bin_0172	Bacteria	Firmicutes_A	Clostridia	Lachnospirales	Lachnospiraceae	Butyribacter	Butyribacter sp003529475	99.98	0.29	High-quality
MetaCC_bin_0188	Bacteria	Firmicutes_A	Clostridia	Oscillospirales	Acutalibacteraceae	Eubacterium_R	Eubacterium_R sp900539425	99.98	3.09	High-quality
MetaCC_bin_0212	Bacteria	Firmicutes_A	Clostridia	Peptostreptococcales	Peptostreptococcaceae	Romboutsia	Romboutsia timonensis	99.98	1.8	High-quality
semibin2_bin_45	Bacteria	Actinobacteriota	Actinomycetia	Actinomycetales	Bifidobacteriaceae	Bifidobacterium	Bifidobacterium longum	99.98	0.12	High-quality
MetaCC_bin_0135	Bacteria	Firmicutes_A	Clostridia	Lachnospirales	Lachnospiraceae	Lachnoclostridium_B	unclassified	99.97	1.23	High-quality
MetaCC_bin_0213_sub	Bacteria	Actinobacteriota	Coriobacteriia	Coriobacteriales	Eggerthellaceae	Senegalimassilia	Senegalimassilia faecalis	99.97	0.35	High-quality
semibin2_bin_43	Bacteria	Bacteroidota	Bacteroidia	Bacteroidales	Rikenellaceae	Alistipes	Alistipes putredinis	99.97	1.52	High-quality
ImputeCC_bin_0022_sub	Bacteria	Actinobacteriota	Actinomycetia	Actinomycetales	Bifidobacteriaceae	Bifidobacterium	Bifidobacterium catenulatum	99.96	1.9	High-quality
ImputeCC_bin_0039	Bacteria	Firmicutes_A	Clostridia	Oscillospirales	Ruminococcaceae	Faecalibacterium	Faecalibacterium prausnitzii_I	99.96	0.38	High-quality
semibin2_bin_95_sub	Bacteria	Firmicutes_A	Clostridia	Oscillospirales	Ruminococcaceae	Gemmiger	Gemmiger qucibialis	99.96	11.15	Low-quality
ImputeCC_bin_0054	Bacteria	Firmicutes_A	Clostridia	Lachnospirales	Lachnospiraceae	UBA11774	UBA11774 sp003507655	99.95	0.86	High-quality
MetaCC_bin_0139	Bacteria	Bacteroidota	Bacteroidia	Bacteroidales	Tannerellaceae	Parabacteroides	Parabacteroides distasonis	99.95	0.92	High-quality
MetaCC_bin_0156	Bacteria	Firmicutes_A	Clostridia	Lachnospirales	Lachnospiraceae	Lachnospira	Lachnospira sp000437735	99.95	2.61	High-quality
semibin2_bin_42	Bacteria	Bacteroidota	Bacteroidia	Bacteroidales	Bacteroidaceae	Bacteroides	Bacteroides uniformis	99.95	0.55	High-quality
ImputeCC_bin_0058	Bacteria	Firmicutes_A	Clostridia	Lachnospirales	Lachnospiraceae	Eubacterium_F	Eubacterium_F sp000433735	99.94	0.06	High-quality
semibin2_bin_65	Bacteria	Firmicutes_A	Clostridia	Lachnospirales	Lachnospiraceae	Blautia_A	Blautia_A faecis	99.94	3.04	High-quality
semibin2_bin_63	Bacteria	Firmicutes_A	Clostridia	Lachnospirales	Lachnospiraceae	Anaerobutyricum	Anaerobutyricum hallii	99.93	3.84	High-quality
ImputeCC_bin_0105_sub	Bacteria	Firmicutes_A	Clostridia	Lachnospirales	Lachnospiraceae	Blautia_A	Blautia_A massiliensis	99.92	9.66	Medium-quality
MetaCC_bin_0126_sub	Bacteria	Firmicutes_A	Clostridia	Lachnospirales	Lachnospiraceae	Fusicatenibacter	Fusicatenibacter saccharivorans	99.91	0.92	High-quality
MetaCC_bin_0218	Bacteria	Firmicutes_A	Clostridia	UBA1381	UBA1381	CAG-41	CAG-41 sp900066215	99.9	0.28	High-quality
MetaCC_bin_0187	Bacteria	Firmicutes_A	Clostridia	Oscillospirales	Ruminococcaceae	Faecalibacterium	Faecalibacterium prausnitzii_J	99.86	8.36	Medium-quality
maxbin2_bin_069_sub	Bacteria	Firmicutes_A	Clostridia	Clostridiales	Clostridiaceae	Clostridium	Clostridium sp001916075	99.86	2.71	High-quality
MetaCC_bin_0162	Bacteria	Firmicutes_A	Clostridia	Oscillospirales	Acutalibacteraceae	UBA1417	UBA1417 sp003531055	99.79	2.34	High-quality
ImputeCC_bin_0030	Bacteria	Firmicutes_C	Negativicutes	Acidaminococcales	Acidaminococcaceae	Phascolarctobacterium	Phascolarctobacterium faecium	99.77	1.33	High-quality
ImputeCC_bin_0125_sub	Bacteria	Firmicutes_A	Clostridia	Oscillospirales	Ruminococcaceae	Faecalibacterium	Faecalibacterium prausnitzii_C	99.75	7.71	Medium-quality
ImputeCC_bin_0073	Bacteria	Firmicutes_A	Clostridia	Lachnospirales	Lachnospiraceae	Choladousia	Choladousia sp902363135	99.71	3.9	High-quality
metabat2_bin_215	Bacteria	Firmicutes_A	Clostridia	Lachnospirales	Lachnospiraceae	Butyribacter	Butyribacter sp000436755	99.66	0.81	High-quality
semibin2_bin_68	Bacteria	Firmicutes_A	Clostridia	Lachnospirales	Lachnospiraceae	Bariatricus	Bariatricus comes	99.65	0.19	High-quality
ImputeCC_bin_0047	Bacteria	Firmicutes_A	Clostridia	Lachnospirales	Lachnospiraceae	Oliverpabstia	Oliverpabstia intestinalis	99.64	6.56	Medium-quality
maxbin2_bin_083	Bacteria	Firmicutes_A	Clostridia	Lachnospirales	Lachnospiraceae	Lachnospira	Lachnospira eligens_A	99.58	5.71	Medium-quality
MetaCC_bin_0122	Bacteria	Bacteroidota	Bacteroidia	Bacteroidales	Bacteroidaceae	Bacteroides	Bacteroides nordii	99.56	3.71	High-quality
ImputeCC_bin_0045	Bacteria	Firmicutes_A	Clostridia	Lachnospirales	Lachnospiraceae	Eisenbergiella	Eisenbergiella sp900066775	99.53	1.42	High-quality
metabat2_bin_289	Bacteria	Desulfobacterota_I	Desulfovibrionia	Desulfovibrionales	Desulfovibrionaceae	Bilophila	Bilophila wadsworthia	99.51	3.71	High-quality
MetaCC_bin_0166	Bacteria	Bacteroidota	Bacteroidia	Bacteroidales	Rikenellaceae	Alistipes	Alistipes senegalensis	99.47	1.3	High-quality
maxbin2_bin_107_sub	Bacteria	Firmicutes_A	Clostridia	Oscillospirales	Acutalibacteraceae	UMGS1071	UMGS1071 sp900541905	99.38	0.12	High-quality
maxbin2_bin_076	Bacteria	Firmicutes	Bacilli	Erysipelotrichales	Coprobacillaceae	Faecalibacillus	Faecalibacillus intestinalis	99.3	6.98	Medium-quality
MetaCC_bin_0110	Bacteria	Firmicutes_A	Clostridia	Oscillospirales	Oscillospiraceae	CAG-83	CAG-83 sp900552475	99.22	4.79	High-quality
ImputeCC_bin_0024	Bacteria	Firmicutes_A	Clostridia	Lachnospirales	Lachnospiraceae	Lachnoclostridium_B	Lachnoclostridium_B sp900066555	99.18	0.14	High-quality
MetaCC_bin_0054	Bacteria	Firmicutes_A	Clostridia	Lachnospirales	Lachnospiraceae	Blautia_A	Blautia_A obeum	99.07	0.58	High-quality
ImputeCC_bin_0071	Bacteria	Firmicutes_A	Clostridia	Oscillospirales	Ruminococcaceae	CAG-115	CAG-115 sp003531585	99.04	0.31	High-quality
maxbin2_bin_095_sub	Bacteria	Firmicutes_A	Clostridia	Lachnospirales	Lachnospiraceae	Eubacterium_G	Eubacterium_G sp000432355	98.87	0.13	High-quality
MetaCC_bin_0008_sub	Bacteria	Firmicutes_A	Clostridia	Lachnospirales	Lachnospiraceae	KLE1615	KLE1615 sp900066985	98.53	24.13	Low-quality
maxbin2_bin_078	Bacteria	Actinobacteriota	Coriobacteriia	Coriobacteriales	QAMH01	QAMH01	QAMH01 sp900544245	98.51	0.38	High-quality
MetaCC_bin_0210	Bacteria	Firmicutes_A	Clostridia	Peptostreptococcales	Anaerovoracaceae	Copromorpha	Copromorpha sp900549125	98.4	1.75	High-quality
semibin2_bin_67	Bacteria	Firmicutes_A	Clostridia	Lachnospirales	Lachnospiraceae	Copromonas	Copromonas sp900066785	98.36	1.89	High-quality
maxbin2_bin_019	Bacteria	Firmicutes_A	Clostridia	Oscillospirales	Oscillospiraceae	ER4	ER4 sp000765235	98.2	4.47	High-quality
ImputeCC_bin_0013	Bacteria	Bacteroidota	Bacteroidia	Bacteroidales	Rikenellaceae	Alistipes_A	Alistipes_A pullistercoris	98.06	1.38	High-quality
ImputeCC_bin_0117	Bacteria	Firmicutes_A	Clostridia	Oscillospirales	Oscillospiraceae	CAG-83	CAG-83 sp000435555	97.95	3.02	High-quality
MetaCC_bin_0170	Bacteria	Firmicutes_A	Clostridia	Oscillospirales	Oscillospiraceae	CAG-83	CAG-83 sp000431575	97.76	1.24	High-quality
ImputeCC_bin_0018	Bacteria	Firmicutes_A	Clostridia	TANB77	CAG-508	CAG-273	unclassified	97.53	4.41	High-quality
maxbin2_bin_054	Bacteria	Actinobacteriota	Coriobacteriia	Coriobacteriales	Eggerthellaceae	UMGS1519	UMGS1519 sp900552585	97.49	0.51	High-quality
MetaCC_bin_0158	Bacteria	Firmicutes_A	Clostridia	Oscillospirales	Oscillospiraceae	Evtepia	Evtepia gabavorous	97.48	0.38	High-quality
ImputeCC_bin_0012	Bacteria	Firmicutes_A	Clostridia	Oscillospirales	CAG-272	UMGS1312	UMGS1312 sp900550625	97.23	1.8	High-quality
ImputeCC_bin_0044	Bacteria	Firmicutes_A	Clostridia	Lachnospirales	Lachnospiraceae	Pseudolachnospira	unclassified	96.94	1.68	High-quality
ImputeCC_bin_0139	Bacteria	Firmicutes_A	Clostridia	Oscillospirales	Oscillospiraceae	CAG-103	CAG-103 sp900757655	96.86	0.19	High-quality
semibin2_bin_88_sub	Bacteria	Firmicutes_A	Clostridia	Peptostreptococcales	Peptostreptococcaceae	Intestinibacter	Intestinibacter bartlettii	96.85	26.02	Low-quality
MetaCC_bin_0047	Bacteria	Bacteroidota	Bacteroidia	Bacteroidales	Bacteroidaceae	Bacteroides	Bacteroides fragilis	96.81	2.11	High-quality
ImputeCC_bin_0064	Bacteria	Firmicutes_A	Clostridia	Christensenellales	CAG-74	SFMI01	SFMI01 sp004556155	96.67	2.59	High-quality
MetaCC_bin_0107	Bacteria	Firmicutes_A	Clostridia	Lachnospirales	Lachnospiraceae	Clostridium_Q	Clostridium_Q fessum	96.3	0.34	High-quality
MetaCC_bin_0131	Bacteria	Firmicutes_A	Clostridia	Christensenellales	CAG-74	Egerieenecus	Egerieenecus sp900553315	96.3	5.61	Medium-quality
ImputeCC_bin_0052	Bacteria	Actinobacteriota	Coriobacteriia	Coriobacteriales	Eggerthellaceae	CAG-1427	CAG-1427 sp000435675	96.29	0.46	High-quality
ImputeCC_bin_0048	Bacteria	Firmicutes_A	Clostridia	Lachnospirales	Lachnospiraceae	Enterocloster	Enterocloster sp000431375	96.18	3.31	High-quality
semibin2_bin_49	Bacteria	Firmicutes_A	Clostridia	Oscillospirales	Oscillospiraceae	Dysosmobacter	Dysosmobacter sp001916835	95.9	3.06	High-quality
MetaCC_bin_0215	Bacteria	Firmicutes_A	Clostridia	Peptostreptococcales	Anaerovoracaceae	Alangreenwoodia	unclassified	95.86	1.75	High-quality
semibin2_bin_36	Bacteria	Firmicutes_A	Clostridia	Christensenellales	CAG-74	Ventricola	Ventricola sp900542445	95.71	4.17	High-quality
ImputeCC_bin_0040_sub	Bacteria	Firmicutes_A	Clostridia	Oscillospirales	Oscillospiraceae	Faecousia	unclassified	95.64	3.32	High-quality
semibin2_bin_79	Bacteria	Bacteroidota	Bacteroidia	Bacteroidales	Rikenellaceae	Alistipes_A	Alistipes_A indistinctus	95.62	2.48	High-quality
semibin2_bin_106	Bacteria	Firmicutes_A	Clostridia	TANB77	CAG-508	Merdicola	Merdicola sp018371855	95.46	7.04	Medium-quality
semibin2_bin_84	Bacteria	Firmicutes_A	Clostridia	TANB77	CAG-508	CAG-269	CAG-269 sp900554565	95.46	1.41	High-quality
ImputeCC_bin_0023	Bacteria	Proteobacteria	Gammaproteobacteria	Burkholderiales	Burkholderiaceae	Sutterella	Sutterella wadsworthensis	94.97	3.67	High-quality
MetaCC_bin_0103_sub	Bacteria	Firmicutes_A	Clostridia	Oscillospirales	Oscillospiraceae	CAG-83	CAG-83 sp900547745	94.77	0.81	High-quality
semibin2_bin_69	Bacteria	Firmicutes_A	Clostridia	Oscillospirales	Butyricicoccaceae	Agathobaculum	Agathobaculum butyriciproducens	94.5	2.54	High-quality
semibin2_bin_94	Bacteria	Firmicutes_A	Clostridia	Oscillospirales	Butyricicoccaceae	Agathobaculum	Agathobaculum sp003481705	94.46	0.32	High-quality
MetaCC_bin_0010_sub	Bacteria	Firmicutes_A	Clostridia	Oscillospirales	Oscillospiraceae	Dysosmobacter	Dysosmobacter welbionis	94.33	7.31	Medium-quality
semibin2_bin_54	Bacteria	Firmicutes_A	Clostridia	Oscillospirales	Oscillospiraceae	CAG-170	CAG-170 sp003516765	94.16	0.83	High-quality
ImputeCC_bin_0102	Bacteria	Firmicutes_A	Clostridia	Christensenellales	CAG-74	Limiplasma	Limiplasma sp900548145	94.09	0.81	High-quality
ImputeCC_bin_0111	Bacteria	Firmicutes_A	Clostridia	Lachnospirales	Lachnospiraceae	TWA4	unclassified	93.67	4.86	High-quality
semibin2_bin_97	Bacteria	Firmicutes_A	Clostridia	Oscillospirales	Oscillospiraceae	CAG-170	CAG-170 sp900545925	93.42	3.07	High-quality
semibin2_bin_99	Bacteria	Firmicutes_A	Clostridia	Oscillospirales	Oscillospiraceae	CAG-83	CAG-83 sp900545585	93.32	0.73	High-quality
semibin2_bin_56	Bacteria	Bacteroidota	Bacteroidia	Bacteroidales	Rikenellaceae	Alistipes	Alistipes shahii	93.06	0.54	High-quality
MetaCC_bin_0134	Bacteria	Firmicutes_A	Clostridia	Peptostreptococcales	Anaerovoracaceae	Copromorpha	Copromorpha sp900066305	92.97	2.76	High-quality
ImputeCC_bin_0092	Bacteria	Bacteroidota	Bacteroidia	Bacteroidales	Rikenellaceae	Alistipes	Alistipes onderdonkii	92.79	3.42	High-quality
semibin2_bin_121	Bacteria	Firmicutes_A	Clostridia	Oscillospirales	Ruminococcaceae	Faecalibacterium	Faecalibacterium prausnitzii_G	92.47	0.33	High-quality
ImputeCC_bin_0112	Bacteria	Firmicutes	Bacilli	Lactobacillales	Streptococcaceae	Streptococcus	Streptococcus salivarius	92.04	7.98	Medium-quality
semibin2_bin_75	Bacteria	Firmicutes_A	Clostridia	Lachnospirales	Lachnospiraceae	Mediterraneibacter	Mediterraneibacter faecis	91.87	0.11	High-quality
semibin2_bin_77	Bacteria	Firmicutes_A	Clostridia	Oscillospirales	Oscillospiraceae	CAG-83	CAG-83 sp000435975	91.78	0.85	High-quality
MetaCC_bin_0011	Bacteria	Firmicutes_A	Clostridia	Oscillospirales	Oscillospiraceae	ER4	ER4 sp900317525	91.63	14.85	Low-quality
ImputeCC_bin_0085	Bacteria	Firmicutes_A	Clostridia	Oscillospirales	Oscillospiraceae	Faecousia	Faecousia sp000434635	91.31	0.67	High-quality
semibin2_bin_80	Bacteria	Firmicutes_A	Clostridia	Lachnospirales	Lachnospiraceae	Coprococcus_A	Coprococcus_A sp900548825	90.77	9.76	Medium-quality
ImputeCC_bin_0149	Bacteria	Firmicutes_A	Clostridia	Lachnospirales	Lachnospiraceae	Choladocola	Choladocola sp003480725	90.32	1.68	High-quality
maxbin2_bin_074_sub	Bacteria	Firmicutes_A	Clostridia	Oscillospirales	Oscillospiraceae	Faecousia	Faecousia sp003525905	90.26	0.02	High-quality
semibin2_bin_86	Bacteria	Firmicutes_A	Clostridia	Oscillospirales	Oscillospiraceae	F23-B02	F23-B02 sp001916715	89.6	0.09	Medium-quality
ImputeCC_bin_0122	Bacteria	Firmicutes_A	Clostridia	Lachnospirales	Lachnospiraceae	Pseudolachnospira	unclassified	88.92	3.29	Medium-quality
ImputeCC_bin_0078	Bacteria	Firmicutes_A	Clostridia	Lachnospirales	Lachnospiraceae	Eubacterium_I	Eubacterium_I ramulus	88.83	0.29	Medium-quality
semibin2_bin_103_sub	Bacteria	Firmicutes_A	Clostridia	Oscillospirales	Ruminococcaceae	Massilioclostridium	Massilioclostridium coli	88.24	4.97	Medium-quality
semibin2_bin_64_sub	Bacteria	Firmicutes_A	Clostridia	Lachnospirales	Lachnospiraceae	Blautia_A	Blautia_A wexlerae	87.93	4.53	Medium-quality
ImputeCC_bin_0097	Bacteria	Firmicutes_A	Clostridia	Lachnospirales	Lachnospiraceae	JAGTTR01	JAGTTR01 sp018223385	87.88	0.87	Medium-quality
semibin2_bin_109	Bacteria	Firmicutes_A	Clostridia	Oscillospirales	Ruminococcaceae	Ruthenibacterium	Ruthenibacterium sp018380115	87.8	2.2	Medium-quality
ImputeCC_bin_0026	Bacteria	Bacteroidota	Bacteroidia	Bacteroidales	Bacteroidaceae	Bacteroides	Bacteroides thetaiotaomicron	87.79	0.62	Medium-quality
ImputeCC_bin_0067	Bacteria	Firmicutes_A	Clostridia	Oscillospirales	Ruminococcaceae	UBA3818	UBA3818 sp900557155	87.73	2.84	Medium-quality
semibin2_bin_120	Bacteria	Bacteroidota	Bacteroidia	Bacteroidales	Marinifilaceae	Odoribacter	Odoribacter splanchnicus	87.53	2.55	Medium-quality
ImputeCC_bin_0060	Bacteria	Firmicutes_A	Clostridia	Lachnospirales	Lachnospiraceae	Blautia_A	Blautia_A sp900066505	87.46	0.69	Medium-quality
semibin2_bin_104_sub	Bacteria	Firmicutes_A	Clostridia	Oscillospirales	Oscillospiraceae	Lawsonibacter	Lawsonibacter asaccharolyticus	86.69	1.88	Medium-quality
semibin2_bin_46	Bacteria	Firmicutes_A	Clostridia	Oscillospirales	Ruminococcaceae	Gemmiger	Gemmiger formicilis	86.69	1.86	Medium-quality
semibin2_bin_87	Bacteria	Firmicutes_A	Clostridia	Lachnospirales	Lachnospiraceae	Choladousia	Choladousia sp902363665	85.7	0.71	Medium-quality
ImputeCC_bin_0094	Bacteria	Firmicutes_A	Clostridia	Lachnospirales	Lachnospiraceae	Paralachnospira	unclassified	83.68	1.65	Medium-quality
ImputeCC_bin_0128	Bacteria	Firmicutes_A	Clostridia	Oscillospirales	Ruminococcaceae	Faecalibacterium	Faecalibacterium sp900539885	83.63	7.03	Medium-quality
semibin2_bin_105	Bacteria	Firmicutes_A	Clostridia	Peptostreptococcales	Anaerovoracaceae	QAKD01	QAKD01 sp003343965	83.39	4.9	Medium-quality
MetaCC_bin_0096	Bacteria	Firmicutes_A	Clostridia	Lachnospirales	Lachnospiraceae	Mediterraneibacter_A	Mediterraneibacter_A butyricigenes	82.75	4.66	Medium-quality
ImputeCC_bin_0136	Bacteria	Firmicutes_A	Clostridia	Oscillospirales	Ruminococcaceae	Faecalibacterium	Faecalibacterium sp900539945	81.15	0.35	Medium-quality
semibin2_bin_118	Bacteria	Firmicutes_A	Clostridia	Lachnospirales	Lachnospiraceae	Ventrimonas	Ventrimonas sp003480315	80.69	9.31	Medium-quality
semibin2_bin_117	Bacteria	Firmicutes_A	Clostridia	Christensenellales	CAG-74	Faecivicinus	Faecivicinus sp900553265	80.47	3.42	Medium-quality
semibin2_bin_119	Bacteria	Actinobacteriota	Coriobacteriia	Coriobacteriales	Coriobacteriaceae	Collinsella	Collinsella sp900541175	80.16	3.46	Medium-quality
semibin2_bin_115	Bacteria	Firmicutes_A	Clostridia	Oscillospirales	Ruminococcaceae	Faecalibacterium	Faecalibacterium sp900758465	80.11	2.29	Medium-quality
ImputeCC_bin_0123	Bacteria	Firmicutes	Bacilli	Lactobacillales	Streptococcaceae	Streptococcus	Streptococcus thermophilus	79.59	2.88	Low-quality
MetaCC_bin_0072	Bacteria	Firmicutes	Bacilli	Lactobacillales	Streptococcaceae	Streptococcus	Streptococcus parasanguinis_F	78.51	5.06	Low-quality
semibin2_bin_111	Bacteria	Firmicutes_A	Clostridia	Christensenellales	QAND01	UMGS1975	UMGS1975 sp900546685	78.5	1.86	Low-quality
ImputeCC_bin_0098	Bacteria	Firmicutes_A	Clostridia	Oscillospirales	Oscillospiraceae	CAG-170	CAG-170 sp900549635	75.02	2.44	Low-quality
ImputeCC_bin_0150	Bacteria	Firmicutes_A	Clostridia	Oscillospirales	Butyricicoccaceae	Pseudobutyricicoccus	Pseudobutyricicoccus sp003477405	74.48	4.04	Low-quality
MetaCC_bin_0066	Bacteria	Firmicutes_A	Clostridia	Oscillospirales	Oscillospiraceae	Heteroscilispira	unclassified	70.37	1.61	Low-quality
maxbin2_bin_157_sub	Bacteria	Actinobacteriota	Coriobacteriia	Coriobacteriales	Eggerthellaceae	Gordonibacter	Gordonibacter pamelaeae	70	20.77	Low-quality
MetaCC_bin_0014_sub	Bacteria	Firmicutes_A	Clostridia	Peptostreptococcales	Anaerovoracaceae	CAG-238	CAG-238 sp900551415	69.02	7.34	Low-quality
ImputeCC_bin_0096	Bacteria	Bacteroidota	Bacteroidia	Bacteroidales	Bacteroidaceae	Bacteroides	Bacteroides xylanisolvens	68.23	2.68	Low-quality
MetaCC_bin_0024	Bacteria	Firmicutes_A	Clostridia	Peptostreptococcales	Anaerovoracaceae	CAG-238	CAG-238 sp900542245	67.34	4.52	Low-quality
MetaCC_bin_0105	Bacteria	Actinobacteriota	Coriobacteriia	Coriobacteriales	Eggerthellaceae	CAJFUR01	CAJFUR01 sp904420575	66.86	1.12	Low-quality
ImputeCC_bin_0151	Bacteria	Firmicutes_A	Clostridia	Oscillospirales	Oscillospiraceae	CAG-170	unclassified	65.38	1.94	Low-quality
MetaCC_bin_0045	Bacteria	Firmicutes_A	Clostridia	Oscillospirales	Ruminococcaceae	Avimicrobium	Avimicrobium caecorum	65.12	1.1	Low-quality
ImputeCC_bin_0147	Bacteria	Firmicutes_A	Clostridia	Lachnospirales	Lachnospiraceae	Acetatifactor	Acetatifactor sp003447295	64.88	3.67	Low-quality
ImputeCC_bin_0163	Bacteria	Cyanobacteria	Vampirovibrionia	Gastranaerophilales	Gastranaerophilaceae	Scatenecus	Scatenecus faecavium	61.46	5.89	Low-quality
semibin2_bin_153_sub	Bacteria	Firmicutes_A	Clostridia	Oscillospirales	Ruminococcaceae	Ruthenibacterium	Ruthenibacterium lactatiformans	60.36	1.92	Low-quality
MetaCC_bin_0009	Bacteria	Firmicutes_A	Clostridia	Oscillospirales	Oscillospiraceae	Dysosmobacter	unclassified	56.52	4.03	Low-quality
ImputeCC_bin_0174	Bacteria	Firmicutes_A	Clostridia	Oscillospirales	Oscillospiraceae	Dysosmobacter	Dysosmobacter sp900542115	55.59	1.49	Low-quality
MetaCC_bin_0030	Bacteria	Firmicutes_A	Clostridia	Lachnospirales	Lachnospiraceae	UBA3402	UBA3402 sp003478355	52.34	1.24	Low-quality
semibin2_bin_148	Bacteria	Firmicutes_A	Clostridia	Lachnospirales	Lachnospiraceae	Merdisoma	Merdisoma sp900553635	50.53	3.33	Low-quality
ImputeCC_bin_0154	Bacteria	Firmicutes	Bacilli	Erysipelotrichales	Erysipelotrichaceae	Merdibacter	Merdibacter merdipullorum	49.6	0.54	Low-quality
ImputeCC_bin_0178	Bacteria	Firmicutes_A	Clostridia	Oscillospirales	Acutalibacteraceae	Acutalibacter	Acutalibacter ornithocaccae	48.43	1.49	Low-quality
maxbin2_bin_151_sub	Bacteria	Firmicutes_A	Clostridia	Peptostreptococcales	Anaerovoracaceae	Copromorpha	Copromorpha sp905193765	47.87	2.34	Low-quality
semibin2_bin_161_sub	Bacteria	Firmicutes_A	Clostridia	Lachnospirales	Lachnospiraceae	CAG-95	CAG-95 sp900066375	40.21	1.55	Low-quality
metabat2_bin_321	Bacteria	Firmicutes_A	Clostridia	Lachnospirales	Lachnospiraceae	Choladocola	Choladocola sp003481535	32.54	1.17	Low-quality
MetaCC_bin_0037_sub	Bacteria	Actinobacteriota	Actinomycetia	Actinomycetales	Actinomycetaceae	Pauljensenia	unclassified	26.57	1.15	Low-quality
semibin2_bin_179_sub	Bacteria	Actinobacteriota	Coriobacteriia	Coriobacteriales	Eggerthellaceae	Adlercreutzia	Adlercreutzia celatus_A	21.25	0.09	Low-quality
MetaCC_bin_0182_sub	Bacteria	Firmicutes_A	Clostridia	Oscillospirales	Ruminococcaceae	Faecalibacterium	Faecalibacterium sp900539945	16.83	2.34	Low-quality
semibin2_bin_200	Bacteria	Firmicutes_A	Clostridia	Lachnospirales	Lachnospiraceae	CAJJNI01	unclassified	7.43	0	Low-quality

### Sheet: Suppl_Table5
Supplementary table 5 - filtered results of the BLASTn search of the full plasmid sequences found in the stool sample against the NCBI database
qseqid	sseqid	pident	length	qcovs	qlen	qstart	qend	slen	sstart	send	evalue	bitscore	stitle
MC1__contig_circular_0	gi|2323282793|gb|CP083675.1|	97.686	2852	94	7552	1	2840	5338186	34652	37500	0	4887	Bacteroides salyersiae strain WAL7960 chromosome
MC1__contig_circular_0	gi|2323282793|gb|CP083675.1|	94.315	2709	94	7552	2958	5663	5338186	37648	40350	0	4141	Bacteroides salyersiae strain WAL7960 chromosome
MC1__contig_circular_0	gi|2323282793|gb|CP083675.1|	91.869	1193	94	7552	6361	7551	5338186	33514	34705	0	1663	Bacteroides salyersiae strain WAL7960 chromosome
MC1__contig_circular_0	gi|2323282793|gb|CP083675.1|	93.095	391	94	7552	5784	6174	5338186	33118	33507	1.48e-156	571	Bacteroides salyersiae strain WAL7960 chromosome
MC1__contig_circular_0	gi|2323282793|gb|CP083675.1|	94.565	92	94	7552	5572	5663	5338186	33034	33125	1.37e-27	143	Bacteroides salyersiae strain WAL7960 chromosome
MC1__contig_circular_0	gi|874564348|emb|LN852865.1|	84.126	1556	42	7552	4114	5664	6486	5759	4209	0	1496	Uncultured prokaryote from Rat gut metagenome metamobilome, plasmid pRGRH0180
MC1__contig_circular_0	gi|874564348|emb|LN852865.1|	79.487	1092	42	7552	2296	3362	6486	1078	1	0	739	Uncultured prokaryote from Rat gut metagenome metamobilome, plasmid pRGRH0180
MC1__contig_circular_0	gi|874564348|emb|LN852865.1|	79.964	559	42	7552	3371	3923	6486	6478	5926	2.05e-105	401	Uncultured prokaryote from Rat gut metagenome metamobilome, plasmid pRGRH0180
MC1__contig_circular_0	gi|2290688854|gb|CP103186.1|	87.818	1256	17	7552	271	1521	7408	4295	5544	0	1461	Parabacteroides distasonis strain BFG-150 plasmid unnamed1, complete sequence
MC1__contig_circular_1	gi|874572728|emb|LN852704.1|	99.799	3988	100	5576	1	3988	5521	1534	5521	0	7321	Uncultured prokaryote from Rat gut metagenome metamobilome, plasmid pRGFK0008
MC1__contig_circular_1	gi|874572728|emb|LN852704.1|	99.811	1588	100	5576	3989	5576	5521	1	1588	0	2916	Uncultured prokaryote from Rat gut metagenome metamobilome, plasmid pRGFK0008
MC1__contig_circular_1	gi|1120605665|gb|KX125107.1|	100	2931	58	5576	1	2931	3178	2931	1	0	5413	Uncultured bacterium clone AmoxConc_Mom_CH_5 genomic sequence
MC1__contig_circular_1	gi|1120605665|gb|KX125107.1|	100	302	58	5576	5275	5576	3178	3178	2877	8.47e-153	558	Uncultured bacterium clone AmoxConc_Mom_CH_5 genomic sequence
MC1__contig_circular_1	gi|1120617977|gb|KX128751.1|	99.964	2763	50	5576	330	3092	2763	2763	1	0	5097	Uncultured bacterium clone Control_TwinB_Time3_CH_2 genomic sequence
MC1__contig_circular_2	gi|2290622021|gb|CP103212.1|	98.099	3524	100	5424	844	4363	10051	10051	6531	0	6130	Bacteroides ovatus strain BFG-258 plasmid unnamed2, complete sequence
MC1__contig_circular_2	gi|2290622021|gb|CP103212.1|	99.759	1243	100	5424	1	1242	10051	4991	3749	0	2278	Bacteroides ovatus strain BFG-258 plasmid unnamed2, complete sequence
MC1__contig_circular_2	gi|2290622021|gb|CP103212.1|	99.718	1065	100	5424	4362	5424	10051	6001	4937	0	1949	Bacteroides ovatus strain BFG-258 plasmid unnamed2, complete sequence
MC1__contig_circular_2	gi|1650120346|gb|CP036554.1|	98.407	2323	88	5424	2044	4363	6129	4701	2381	0	4080	Bacteroides fragilis strain DCMOUH0067B plasmid pBFO67_1, complete sequence
MC1__contig_circular_2	gi|1650120346|gb|CP036554.1|	99.153	1063	88	5424	4362	5424	6129	1851	789	0	1914	Bacteroides fragilis strain DCMOUH0067B plasmid pBFO67_1, complete sequence
MC1__contig_circular_2	gi|1650120346|gb|CP036554.1|	98.339	843	88	5424	1	843	6129	843	1	0	1480	Bacteroides fragilis strain DCMOUH0067B plasmid pBFO67_1, complete sequence
MC1__contig_circular_2	gi|1650120346|gb|CP036554.1|	98.364	489	88	5424	844	1332	6129	6129	5641	0	859	Bacteroides fragilis strain DCMOUH0067B plasmid pBFO67_1, complete sequence
MC1__contig_circular_2	gi|1650120346|gb|CP036554.1|	93.617	47	88	5424	1329	1374	6129	5570	5525	1.69e-05	69.4	Bacteroides fragilis strain DCMOUH0067B plasmid pBFO67_1, complete sequence
MC1__contig_circular_2	gi|2290615095|gb|CP103113.1|	89.431	2810	61	5424	7	2786	4786	1979	4774	0	3504	Bacteroides fragilis strain BFG-584 plasmid unnamed3, complete sequence
MC1__contig_circular_2	gi|2290615095|gb|CP103113.1|	83.993	556	61	5424	3191	3745	4786	400	954	4.99e-145	532	Bacteroides fragilis strain BFG-584 plasmid unnamed3, complete sequence
MC1__contig_circular_3	gi|1674370692|emb|LR594543.1|	98.189	2319	100	2830	1	2316	2777	2318	1	0	4047	Clostridioides difficile isolate pCD-ECE3 genome assembly, plasmid: pCD-ECE3
MC1__contig_circular_3	gi|1674370692|emb|LR594543.1|	99.805	514	100	2830	2317	2830	2777	2777	2264	0	944	Clostridioides difficile isolate pCD-ECE3 genome assembly, plasmid: pCD-ECE3
MC1__contig_circular_3	gi|2221831783|tpg|BK061286.1|	99.812	2129	100	2830	703	2830	2775	2775	648	0	3908	TPA_asm: Homo sapiens pMET_GUT_M8 mobile element, complete sequence
MC1__contig_circular_3	gi|2221831783|tpg|BK061286.1|	99.573	703	100	2830	1	702	2775	702	1	0	1280	TPA_asm: Homo sapiens pMET_GUT_M8 mobile element, complete sequence
MC1__contig_circular_3	gi|575094942|emb|HG796374.1|	99.536	1938	100	2830	893	2830	2774	1	1937	0	3528	Uncultured bacterium plasmid pRGI00813
MC1__contig_circular_3	gi|575094942|emb|HG796374.1|	99.44	893	100	2830	1	892	2774	1883	2774	0	1620	Uncultured bacterium plasmid pRGI00813
MC1__contig_circular_4	gi|2289943078|gb|OP030795.1|	95.738	6101	69	12639	6556	12639	15105	13778	7686	0	9803	MAG: Bacteriophage sp. isolate 0492_123500, partial genome
MC1__contig_circular_4	gi|2289943078|gb|OP030795.1|	99.674	1226	69	12639	1	1226	15105	7740	6515	0	2242	MAG: Bacteriophage sp. isolate 0492_123500, partial genome
MC1__contig_circular_4	gi|2289943078|gb|OP030795.1|	90.943	1358	69	12639	3837	5193	15105	1603	248	0	1823	MAG: Bacteriophage sp. isolate 0492_123500, partial genome
MC1__contig_circular_4	gi|2289943078|gb|OP030795.1|	100	28	69	12639	4079	4106	15105	1335	1362	4	52.8	MAG: Bacteriophage sp. isolate 0492_123500, partial genome
MC1__contig_circular_4	gi|2295356235|gb|OP075385.1|	95.456	6118	58	12639	6540	12639	13743	1977	8086	0	9734	MAG: Bacteriophage sp. isolate 3317_91423, partial genome
MC1__contig_circular_4	gi|2295356235|gb|OP075385.1|	99.755	1226	58	12639	1	1226	13743	8032	9257	0	2248	MAG: Bacteriophage sp. isolate 3317_91423, partial genome
MC1__contig_circular_4	gi|2289955689|gb|OP030948.1|	95.57	5982	68	12639	6675	12639	15105	3	5976	0	9555	MAG: Bacteriophage sp. isolate 1406_51667, partial genome
MC1__contig_circular_4	gi|2289955689|gb|OP030948.1|	99.755	1226	68	12639	1	1226	15105	5922	7147	0	2248	MAG: Bacteriophage sp. isolate 1406_51667, partial genome
MC1__contig_circular_4	gi|2289955689|gb|OP030948.1|	91.103	1360	68	12639	3834	5193	15105	12056	13414	0	1840	MAG: Bacteriophage sp. isolate 1406_51667, partial genome
MC1__contig_circular_6	gi|575094272|emb|HG796266.1|	89.519	3473	56	6398	2	3459	6596	4940	1495	0	4359	Uncultured bacterium extrachromosomal DNA RGI00148
MC1__contig_circular_6	gi|575094272|emb|HG796266.1|	94.898	98	56	6398	6303	6398	6596	4983	4887	6.94e-30	150	Uncultured bacterium extrachromosomal DNA RGI00148
MC1__contig_circular_6	gi|2025060316|dbj|AP023422.1|	86.092	3027	55	6398	2	3016	12107	6247	3263	0	3208	Pusillimonas faecalis MM59 plasmid pMM59_02 DNA, complete sequence
MC1__contig_circular_6	gi|2025060316|dbj|AP023422.1|	85.603	2834	55	6398	196	3016	12107	12107	9316	0	2922	Pusillimonas faecalis MM59 plasmid pMM59_02 DNA, complete sequence
MC1__contig_circular_6	gi|2025060316|dbj|AP023422.1|	88.544	419	55	6398	4360	4777	12107	2142	1725	3.57e-137	507	Pusillimonas faecalis MM59 plasmid pMM59_02 DNA, complete sequence
MC1__contig_circular_6	gi|2025060316|dbj|AP023422.1|	88.544	419	55	6398	4360	4777	12107	8195	7778	3.57e-137	507	Pusillimonas faecalis MM59 plasmid pMM59_02 DNA, complete sequence
MC1__contig_circular_6	gi|2025060316|dbj|AP023422.1|	93.299	194	55	6398	2	195	12107	194	1	5.07e-71	287	Pusillimonas faecalis MM59 plasmid pMM59_02 DNA, complete sequence
MC1__contig_circular_6	gi|2025060316|dbj|AP023422.1|	92.857	98	55	6398	6303	6398	12107	237	141	1.5e-26	139	Pusillimonas faecalis MM59 plasmid pMM59_02 DNA, complete sequence
MC1__contig_circular_6	gi|2025060316|dbj|AP023422.1|	92.857	98	55	6398	6303	6398	12107	6290	6194	1.5e-26	139	Pusillimonas faecalis MM59 plasmid pMM59_02 DNA, complete sequence
MC1__contig_circular_6	gi|874573200|emb|LN852809.1|	80.839	1597	25	6398	1427	3016	8029	3376	1793	0	1236	Uncultured prokaryote from Rat gut metagenome metamobilome, plasmid pRGRH0119
MC1__contig_circular_7	gi|2056919416|tpg|BK054280.1|	97.844	4592	94	5331	1	4589	54771	50103	54694	0	7928	MAG TPA_asm: Caudoviricetes sp. isolate ctTuu9, partial genome
MC1__contig_circular_7	gi|2056919416|tpg|BK054280.1|	93.689	412	94	5331	4920	5331	54771	49746	50157	1.32e-170	617	MAG TPA_asm: Caudoviricetes sp. isolate ctTuu9, partial genome
MC1__contig_circular_7	gi|1450244950|gb|MH229774.1|	97.917	4560	90	5331	1	4557	117579	111885	116444	0	7891	Clostridioides difficile Cd-14Lar ermB-carring contig genomic sequence
MC1__contig_circular_7	gi|1450244950|gb|MH229774.1|	97.854	233	90	5331	5100	5331	117579	111708	111939	1.44e-105	401	Clostridioides difficile Cd-14Lar ermB-carring contig genomic sequence
MC1__contig_circular_7	gi|1548969500|gb|CP021587.1|	99.268	3277	90	5331	1	3277	7241	6398	3122	0	5919	Unidentified plasmid plasmid FAKO27_6412, complete sequence
MC1__contig_circular_7	gi|1548969500|gb|CP021587.1|	92.028	853	90	5331	3272	4120	7241	853	1	0	1195	Unidentified plasmid plasmid FAKO27_6412, complete sequence
MC1__contig_circular_7	gi|1548969500|gb|CP021587.1|	98.861	439	90	5331	4122	4560	7241	7241	6803	0	784	Unidentified plasmid plasmid FAKO27_6412, complete sequence
MC1__contig_circular_7	gi|1548969500|gb|CP021587.1|	98.636	220	90	5331	5112	5331	7241	6563	6344	3.12e-102	390	Unidentified plasmid plasmid FAKO27_6412, complete sequence
MC1__contig_circular_8	gi|2032868218|gb|CP072218.1|	99.951	4058	100	4203	146	4203	4148	4148	91	0	7483	Bacteroides xylanisolvens strain CL11T00C03 plasmid pBxylCL11T00C03-2, complete sequence
MC1__contig_circular_8	gi|2032868218|gb|CP072218.1|	100	145	100	4203	1	145	4148	145	1	1.2e-65	268	Bacteroides xylanisolvens strain CL11T00C03 plasmid pBxylCL11T00C03-2, complete sequence
MC1__contig_circular_8	gi|1704629988|gb|CP041398.1|	99.95	3992	100	4203	212	4203	4148	4148	157	0	7361	Bacteroides ovatus strain 3725 D1 iv plasmid unnamed3, complete sequence
MC1__contig_circular_8	gi|1704629988|gb|CP041398.1|	100	211	100	4203	1	211	4148	211	1	2.46e-102	390	Bacteroides ovatus strain 3725 D1 iv plasmid unnamed3, complete sequence
MC1__contig_circular_8	gi|2581911947|emb|OY725787.1|	99.95	3992	100	4203	212	4203	4148	4148	157	0	7361	Parabacteroides distasonis strain Parabacteroides distasonis TSDC17.2-1.1 genome assembly, plasmid: 42
MC1__contig_circular_8	gi|2581911947|emb|OY725787.1|	100	211	100	4203	1	211	4148	211	1	2.46e-102	390	Parabacteroides distasonis strain Parabacteroides distasonis TSDC17.2-1.1 genome assembly, plasmid: 42
